# RiboFlow v2: a configurable ribosome profiling pipeline reveals measurements sensitive to read-mapping methodology

**DOI:** 10.64898/2026.10.05.756038

**Authors:** Daniel Nguyen, Can Cenik

## Abstract

Ribosome profiling experiments capture a snapshot of translation by sequencing ribosome-protected fragments (RPFs). Alignment to a well-curated transcriptome captures most RPF signal, but can miss ribosome activity when expressed exons are absent from the reference. Genome alignment of RPFs expands the detectable sequence space, but can expose ambiguity between homologous loci. Existing workflows often couple reference choice with the handling of ambiguously mapped reads, making it difficult to isolate the effects of either decision on downstream analyses. Here, we developed RiboFlow v2 by adding genome alignment and configurable handling of multimapping reads to the existing transcriptome workflow. Using 24 human ribosome profiling libraries and their matched RNA-seq data, we found that nucleotide-level coverage at matched coding-sequence positions and translation efficiency (TE) were broadly concordant between alignment strategies under stringent alignment filters. Even under these conditions, individual genes showed substantial differences in coverage and TE estimates. These differences included coverage in alternative exons absent from selected transcripts and ambiguous alignments between protein-coding genes and processed pseudogenes. Clustering genes by read-assignment patterns identified groups associated with pseudogene prevalence and highlighted shared exonic sequence among reference transcripts as a source of alignment discrepancies. RiboFlow v2 extends the analysis beyond selected reference transcripts and enables identification of genes whose ribosome coverage and abundance estimates depend on reference composition and how ambiguously mapped reads are handled.
