## Supplementary material for "RiboFlow v2: a configurable ribosome profiling pipeline reveals measurements sensitive to read-mapping methodology": Table S1

cell_line	ribo_GSM	ribo_GSE	rna_GSM	periodicity	cds_cov	reads	max_consec	norm_depth	Start length	End length	Periodicity score	Periodicity distr	CDS coverage (15-40)	CDS coverage (27-30)	CDS coverage (dynamic)	Read counts (15-40)	Read counts (27-30)	Read counts (dynamic)	tissue	cell_type	disease	cell_info_GEO
U2OS	GSM1248729	GSE51584	GSM1248728	0.72	0.971	2910188	6	0.358	25	31	0.720416203711257	[0.68812, 0.6241, 0.60067, 0.82567, 0.75073, 0.60153, 0.57283]	0.96892291548056	0.971331936269222	0.970780723632864	3847663	2547771	2910188	bone	cancer cell line	osteosarcoma	transfection: miR-1 duplex | time: 32 hours
HEK293	GSM4793173	GSE158141	GSM4793176	0.61	0.971	9447756	4	1.0	26	31	0.609808680900314	[0.61815, 0.62237, 0.66856, 0.62812, 0.51899, 0.54532]	0.969476468214954	0.970300914155695	0.97055009852603	10852748	7956748	9447756	kidney	cancer cell line	normal (transformed)	sirna: CNOT1 siRNA | cell line: HEK293
Cybrid Cells	GSM1187138	GSE48933	GSM1187142	0.649	0.885	3257322	5	0.419	23	30	0.648608175938545	[0.56061, 0.54618, 0.6304, 0.6178, 0.652, 0.76647, 0.63589, 0.44464]	0.871469417390922	0.884775301121132	0.88478459435392	3963337	2063118	3257322	bone	cybrid cell line (osteosarcoma × patient enucleated cells)	osteosarcoma (143B-derived cybrid, patient mtDNA)	cell type: Cybrid | mtdna genotype: control | sample type: other
H9-hESC	GSM4192110	GSE140997	GSM4192133	0.772	0.965	2533695	5	0.282	25	29	0.771918788173647	[0.62663, 0.62263, 0.81529, 0.86636, 0.72451]	0.961780234970936	0.961760096204891	0.964832655302368	2868487	1917194	2533695	embryo	embryonic stem cell	normal	cell line: H9 | genotype: Nsun6 knockout (Clone 2 nucleotide indel exon2) | batch: 2
HeLa	GSM2100602	GSE79664	GSM2100595	0.643	0.952	7141276	3	0.847	26	29	0.642624458354796	[0.55481, 0.62547, 0.72077, 0.62197]	0.950695115282749	0.948240659564482	0.951891980585299	7672493	5933438	7141276	cervix	cancer cell line	cervical adenocarcinoma	cell type: human cervical cancer cell line
RD-CCL-136	GSM2760255	GSE103308	GSM2760254	0.682	0.943	6328013	3	0.781	24	29	0.681711530269287	[0.51369, 0.56855, 0.50919, 0.70879, 0.79379, 0.70399]	0.942609824986961	0.938744590091367	0.942715915118922	8001387	4733919	6328013	skeletal muscle	cancer cell line	rhabdomyosarcoma	cell type: RD | infection: mock | virus strain: not applicable | time: 6.25 h
U-343	GSM4192441	GSE141013	GSM4192424	0.633	0.938	6264110	3	0.776	24	30	0.633120646741338	[0.45966, 0.56702, 0.55842, 0.65074, 0.74286, 0.64103, 0.49074]	0.937688215819702	0.933835046338147	0.938180874978385	8002662	4630894	6264110	brain	cancer cell line	glioblastoma (Grade IV)	cell_line: U343 | cell_type: glioblastoma cell line | time_point: T24 | tissue source: brain/CNS | disease: Glioblastoma,ud | disease_stage: Grade IV | ethinicity: caucasian
Huh7	GSM2838831	GSE106483	GSM2838830	0.636	0.898	5936920	3	0.747	24	29	0.636148695778229	[0.52995, 0.59238, 0.44693, 0.62123, 0.78181, 0.69868]	0.891045813082674	0.889370407509984	0.897637191334352	6693702	4090256	5936920	liver	cancer cell line	hepatocellular carcinoma	assembly: EU081230.1 | cell type: Huh7 cells | agent: Dengue 1
megakaryocytes	GSM4832654	GSE159579	GSM4832648	0.614	0.953	5403666	3	0.695	25	30	0.613522134496083	[0.48478, 0.44916, 0.64539, 0.72648, 0.62708, 0.50703]	0.952274222920156	0.953646992543312	0.953126685049883	6036261	4519114	5403666	blood	primary cell	normal	cell type: Cultured human cord blood-derived CD34+ cells | cell subtype: CD42 positive megakaryocytes
H1-hESC	GSM4293622	GSE144682	GSM4293640	0.675	0.966	5202450	3	0.674	25	29	0.67530072691374	[0.62407, 0.39526, 0.61592, 0.81307, 0.64427]	0.9654865494975	0.965065287952232	0.966078017367313	5917464	4616421	5202450	embryo	embryonic stem cell	normal	cell line: H1 ES cells | cell type: ES-derived late pancreatic progenitor cells | genotype: WT | library: ribosome-protected
hESC	GSM2082526	GSE78961	GSM2082514	0.657	0.906	4933106	3	0.645	23	29	0.657431449281166	[0.42743, 0.48234, 0.5594, 0.51634, 0.6827, 0.81259, 0.76477]	0.906335937070237	0.895620992339315	0.90616519913379	6441899	3196757	4933106	embryo	embryonic stem cell	normal	cell type: Embryonic stem cell-derived neurons | genotype/variation: TSC2-/- | parental cell line id: hESC.2 | assayed molecule: Ribosome protected fragments
LuCaP-PDX	GSM4504140	GSE130465	GSM4504138	0.681	0.959	4854642	3	0.637	26	30	0.68111659599221	[0.41125, 0.65114, 0.81144, 0.65492, 0.46266]	0.954056309497594	0.95925363738807	0.959366942735147	5631814	4490346	4854642	prostate	patient-derived xenograft	prostate adenocarcinoma	tissue: tumor sample
U-251	GSM4192431	GSE141013	GSM4192414	0.63	0.953	4742500	3	0.624	25	30	0.630278118384219	[0.5515, 0.52914, 0.64171, 0.73079, 0.62305, 0.47802]	0.952221367902246	0.950533539279567	0.952827034392554	6030289	3948866	4742500	brain	cancer cell line	glioblastoma (Grade IV)	cell_line: U251 | cell_type: glioblastoma cell line | time_point: T1 | tissue source: brain/CNS | disease: Glioblastoma,ud | disease_stage: Grade IV | ethinicity: caucasian
cardiac fibroblasts	GSM3490787	GSE131112	GSM3490807	0.672	0.975	4400711	3	0.583	24	29	0.671630158793453	[0.44502, 0.60003, 0.34379, 0.67363, 0.81751, 0.62415]	0.97208486392857	0.972984032727997	0.974562284332436	5120155	3740074	4400711	heart	primary cell	normal	cell type: Cardiac fibroblasts | sequencing: Ribo-seq
BRx-142	GSM4263928	GSE143623	GSM4263931	0.641	0.941	2287802	4	0.226	26	31	0.64125564372373	[0.66818, 0.61267, 0.66977, 0.70303, 0.59878, 0.51082]	0.924445594846027	0.942346271405326	0.941019575985623	2728366	1920257	2287802	breast	circulating tumor cell line	breast cancer (metastatic)	tissue: circulating tumor cell - derived cell line | rpl15 overexpressing: control | batch: batch2 | molecule subtype: ribosome-bound mRNA
fibroblast	GSM1585244	GSE64962	GSM1585236	0.658	0.929	2216310	4	0.209	23	30	0.657604251392667	[0.52125, 0.53755, 0.59238, 0.63112, 0.69305, 0.75274, 0.63049, 0.44748]	0.920805122403989	0.924579468270393	0.929083075481043	2758619	1612135	2216310	skin	primary cell	normal	experiment type: Ribosomal profiling | genotype: esco2 mutant | timepoint after treatment: 3 hours | treatment: d-leucine
early neurons	GSM4736516	GSE156671	GSM4736515	0.61	0.918	4068458	3	0.54	23	29	0.610151031393422	[0.43758, 0.50902, 0.52836, 0.43449, 0.64787, 0.80658, 0.67513]	0.914058891913104	0.908344813041547	0.91805149135033	5304721	2375109	4068458	brain	iPSC-derived	normal	tissue: early neurons | batch: batch4 | development stage: Day8 | library type: Ribosomal Profiling | treatment: Footprint
A2780	GSM3720427	GSE129702	GSM3720423	0.697	0.953	3458562	3	0.452	26	29	0.696640014433525	[0.45418, 0.66479, 0.82589, 0.70523]	0.946440670791316	0.94934501917316	0.95269529865178	3985096	3048772	3458562	ovary	cancer cell line	ovarian carcinoma (cisplatin-resistant)	cell line: A2780cis
normal prostate	GSM3739081	GSE130465	GSM3739076	0.677	0.946	3374361	3	0.438	25	30	0.676729816684996	[0.52095, 0.45841, 0.71787, 0.78856, 0.6306, 0.51491]	0.935449227446936	0.94389362002942	0.946092679588808	3941026	2760610	3374361	prostate	primary tissue	normal	tissue: Normal prostate | genotype/variation: wild type/ normal
HEK293T	GSM3753507	GSE130781	GSM3753509	0.665	0.956	3254699	3	0.419	25	29	0.665296517140644	[0.53383, 0.52792, 0.60842, 0.76318, 0.73398]	0.954878638407141	0.95324064630587	0.955922515744861	3661767	2641982	3254699	kidney	cancer cell line	normal (transformed)	cell line: HEK293T | experiment type: Ribo-Seq | genotype: wild type+HA
BJ	GSM1047586	GSE42509	GSM1041193	0.649	0.969	2802390	3	0.337	26	31	0.648976789166538	[0.44028, 0.62432, 0.76574, 0.63852, 0.48927, 0.47314]	0.969991007778099	0.968975716641928	0.968784938161074	3307198	2599892	2802390	skin	immortalized primary cell	normal	cell line: BJ cells | condition: Quiescence induced by serum depletion
neurons	GSM4736518	GSE156671	GSM4736517	0.65	0.915	2656824	3	0.308	23	29	0.6498893428195	[0.48468, 0.52391, 0.56237, 0.49683, 0.66769, 0.81279, 0.68568]	0.909800003253404	0.908358818290706	0.914688220702304	3426983	1732145	2656824	brain	iPSC-derived	normal	tissue: neurons | batch: batch4 | development stage: Day14 | library type: Ribosomal Profiling | treatment: Footprint
A549	GSM2714737	GSE101760	GSM2714733	0.623	0.949	1819150	3	0.101	22	29	0.622964104310743	[0.51052, 0.52241, 0.48121, 0.57665, 0.55858, 0.61567, 0.74132, 0.66031]	0.9410597129065	0.945481369960782	0.949436685993365	2304832	1206098	1819150	lung	cancer cell line	lung adenocarcinoma	infection: H1N1 PR8[delta]NS1 | cell type: A549 cells | molecule: RPF
MCF10A	GSM1608276	GSE65885	GSM1608261	0.807	0.983	1420332	2	-0.15	26	28	0.807	[0.50697, 0.90148, 0.87483]	0.982	0.982	0.983	1599913	1146215	1420332	breast	normal epithelial cell line	normal	cell line: MCF10A-ER-Src | cell type: breast epithelial | rna type: Ribosome protected fragments
